# The zebrafish (*Danio rerio*) snoRNAome

**DOI:** 10.1101/2024.07.26.605292

**Authors:** Renáta Hamar, Máté Varga

## Abstract

Small nucleolar RNAs (snoRNAs) are one of the most abundant and evolutionary ancient group of functional non-coding RNAs. They were originally described as guides of post-transcriptional rRNA modifications, but emerging evidence suggests that snoRNAs fulfil an impressive variety of cellular functions, some of which are only being discovered. To reveal the true complexity of snoRNA-dependent functions, we need to catalogue first the complete repertoire of snoRNAs in a given cellular context. While the systematic mapping and characterization of “snoRNAomes” for some species have been described recently, this has not been done hitherto for the zebrafish (*Danio rerio*). Using size-fractionated RNA sequencing data from adult zebrafish tissues, we created an interactive “snoRNAome” database for this species. Our custom-designed analysis pipeline allowed us to identify with high-confidence 68 previously unannotated snoRNAs in the zebrafish genome, resulting in the most complete set of snoRNAs to date in this species. Reanalyzing multiple previously published datasets, we also provide evidence for the dynamic expression of some snoRNAs during the early stages of zebrafish development and tissue-specific expression patterns for others in adults. To facilitate further investigations into the functions of snoRNAs in zebrafish, we created a novel interactive database, snoDanio, which can be used to explore small RNA expression from transcriptomic data.
