## Supplementary Table 1 for "The zebrafish (*Danio rerio*) snoRNAome"

### Sheet: known_as_snoRNA
chrom_pred	chromStart_pred	chromEnd_pred	name_pred	score_pred	strand_pred	chrom_rnacentral	chromStart_rnacentral	chromEnd_rnacentral	name_rnacentral	score_rnacentral	strand_rnacentral	type	database
chr10	29851381	29851551	snoRNA-pred154	0	+	chr10	29851389	29851485	URS0000720EBF_7955	0	+	snoRNA	Rfam
chr11	5481750	5481895	snoRNA-pred194	0	+	chr11	5481752	5481884	URS0000699CE0_7955	0	+	snoRNA	Ensembl,Rfam
chr19	17373537	17373809	snoRNA-pred1021	0	+	chr19	17373631	17373686	URS0000A9ABA4_7955	0	+	snoRNA	Ensembl
chr19	18841970	18842131	snoRNA-pred1027	0	-	chr19	18841995	18842126	URS0000633157_7955	0	-	snoRNA	Rfam,snOPY
chr19	27465516	27465658	snoRNA-pred1035	0	-	chr19	27465583	27465650	URS0000A8D1B3_7955	0	-	snoRNA	snOPY
chr20	10489599	10489898	snoRNA-pred1245	0	+	chr20	10489620	10489890	URS00007118C7_7955	0	+	snoRNA	Ensembl,Rfam
chr21	37072942	37073100	snoRNA-pred1441	0	-	chr21	37072950	37073080	URS000071F08F_7955	0	-	snoRNA	Ensembl,Rfam
chr21	37072942	37073100	snoRNA-pred1441	0	-	chr21	37072950	37073080	URS0001BC071F_7955	0	-	snoRNA	Rfam
chr4	396638	396852	snoRNA-pred2168	0	+	chr4	396660	396797	URS00006CF6E8_7955	0	+	snoRNA	Rfam,snOPY
chr5	1955241	1955410	snoRNA-pred5983	0	-	chr5	1955269	1955397	URS0000A8C893_7955	0	-	snoRNA	snOPY
chr5	1956098	1956267	snoRNA-pred5985	0	-	chr5	1956128	1956256	URS0000A845D6_7955	0	-	snoRNA	snOPY
chr7	59157550	59157772	snoRNA-pred6529	0	-	chr7	59157558	59157689	URS000065E3E4_7955	0	-	snoRNA	Ensembl,Rfam
chr7	59157550	59157772	snoRNA-pred6529	0	-	chr7	59157558	59157689	URS0001BC6FD4_7955	0	-	snoRNA	Rfam
chr8	43688979	43689131	snoRNA-pred6675	0	-	chr8	43688989	43689121	URS000065C35A_7955	0	-	snoRNA	Rfam

### Sheet: known_but_not_as_snoRNA
chrom_pred	chromStart_pred	chromEnd_pred	name_pred	score_pred	strand_pred	chrom_rnacentral	chromStart_rnacentral	chromEnd_rnacentral	name_rnacentral	score_rnacentral	strand_rnacentral	type	database
chr15	425320	425581	snoRNA-pred546	0	-	chr15	420235	430403	URS0000AB0254_7955	0	-	tRNA	Zfin
chr16	24898052	24898370	snoRNA-pred749	0	+	chr16	24898170	24898253	URS000075EB85_7955	0	+	pre_miRNA	ENA,Ensembl,miRBase,RefSeq
chr16	24898052	24898370	snoRNA-pred749	0	+	chr16	24898177	24898245	URS000069CB69_7955	0	+	pre_miRNA	Rfam
chr16	24898052	24898370	snoRNA-pred749	0	+	chr16	24898182	24898242	URS0000EFBF90_7955	0	+	precursor_RNA	MirGeneDB
chr16	24898052	24898370	snoRNA-pred749	0	+	chr16	24898183	24898205	URS000075E604_7955	0	+	miRNA	ENA,miRBase,MirGeneDB,RefSeq
chr16	24898052	24898370	snoRNA-pred749	0	+	chr16	24898183	24898206	URS00001442B0_7955	0	+	miRNA	MirGeneDB
chr16	24898052	24898370	snoRNA-pred749	0	+	chr16	24898220	24898242	URS0000EFD3A3_7955	0	+	miRNA	MirGeneDB
chr20	16427785	16428076	snoRNA-pred1255	0	+	chr20	16427789	16427905	URS000063B227_7955	0	+	snRNA	Ensembl,Rfam
chr20	16427785	16428076	snoRNA-pred1255	0	+	chr20	16427789	16427905	URS0001BBFF61_7955	0	+	snRNA	Rfam
chr24	23746462	23746762	snoRNA-pred1884	0	+	chr24	23744431	23747453	URS0000A76B60_7955	0	+	lncRNA	RefSeq
chr4	28693255	28693504	snoRNA-pred2226	0	+	chr4	28693193	28693288	URS00006E9E35_7955	0	+	pre_miRNA	Rfam
chr4	28693255	28693504	snoRNA-pred2226	0	+	chr4	28693193	28693288	URS0001BC856D_7955	0	+	pre_miRNA	Rfam
chr4	28693255	28693504	snoRNA-pred2226	0	+	chr4	28693198	28693288	URS000075A44D_7955	0	+	pre_miRNA	ENA,miRBase,RefSeq
chr4	28693255	28693504	snoRNA-pred2226	0	+	chr4	28693256	28693278	URS0000759F8E_7955	0	+	miRNA	ENA,miRBase,MirGeneDB,RefSeq
chr4	28693255	28693504	snoRNA-pred2226	0	+	chr4	28693358	28693445	URS00006C79E4_7955	0	+	pre_miRNA	Rfam
chr4	28693255	28693504	snoRNA-pred2226	0	+	chr4	28693358	28693445	URS0001BC74F2_7955	0	+	pre_miRNA	Rfam
chr4	28693255	28693504	snoRNA-pred2226	0	+	chr4	28693370	28693443	URS000075B196_7955	0	+	pre_miRNA	ENA,Ensembl,miRBase,RefSeq
chr4	28693255	28693504	snoRNA-pred2226	0	+	chr4	28693377	28693437	URS0000EFEC59_7955	0	+	pre_miRNA	MirGeneDB
chr4	28693255	28693504	snoRNA-pred2226	0	+	chr4	28693378	28693399	URS0000768A1C_7955	0	+	miRNA	ENA,miRBase,RefSeq
chr4	28693255	28693504	snoRNA-pred2226	0	+	chr4	28693378	28693401	URS0000EFD25B_7955	0	+	miRNA	MirGeneDB
chr4	28693255	28693504	snoRNA-pred2226	0	+	chr4	28693414	28693436	URS000075D94A_7955	0	+	miRNA	ENA,miRBase,RefSeq
chr4	28693255	28693504	snoRNA-pred2226	0	+	chr4	28693414	28693437	URS0000EFC64A_7955	0	+	miRNA	MirGeneDB
chr4	77660746	77660857	snoRNA-pred5974	0	+	chr4	77580531	77676179	URS0000AB0F1B_7955	0	+	lncRNA	Ensembl,Ensembl/GENCODE
chr5	61352613	61352789	snoRNA-pred6247	0	+	chr5	61349975	61354393	URS0002123128_7955	0	+	lncRNA	RefSeq
chr5	61352613	61352789	snoRNA-pred6247	0	+	chr5	61349975	61354393	URS00021231BC_7955	0	+	lncRNA	RefSeq
chr5	61352613	61352789	snoRNA-pred6247	0	+	chr5	61349975	61354393	URS0002123258_7955	0	+	lncRNA	RefSeq
chr5	61352613	61352789	snoRNA-pred6247	0	+	chr5	61349993	61354529	URS0000A7FD6A_7955	0	+	lncRNA	Ensembl,Ensembl/GENCODE
chr5	61353984	61354249	snoRNA-pred6248	0	+	chr5	61349975	61354393	URS0002123128_7955	0	+	lncRNA	RefSeq
chr5	61353984	61354249	snoRNA-pred6248	0	+	chr5	61349975	61354393	URS00021231BC_7955	0	+	lncRNA	RefSeq
chr5	61353984	61354249	snoRNA-pred6248	0	+	chr5	61349975	61354393	URS0002123258_7955	0	+	lncRNA	RefSeq
chr5	61353984	61354249	snoRNA-pred6248	0	+	chr5	61349993	61354529	URS0000A7FD6A_7955	0	+	lncRNA	Ensembl,Ensembl/GENCODE
chr6	364200	364318	snoRNA-pred6260	0	-	chr6	361451	365964	URS00021231F5_7955	0	-	pre_miRNA	RefSeq
chr7	25042422	25042573	snoRNA-pred6447	0	+	chr7	25042077	25046752	URS0000A91C5A_7955	0	+	lncRNA	Ensembl,Ensembl/GENCODE
chr7	25042422	25042573	snoRNA-pred6447	0	+	chr7	25042080	25046777	URS000075ED25_7955	0	+	lncRNA	RefSeq
chr7	25045632	25045773	snoRNA-pred6451	0	+	chr7	25042077	25046752	URS0000A91C5A_7955	0	+	lncRNA	Ensembl,Ensembl/GENCODE
chr7	25045632	25045773	snoRNA-pred6451	0	+	chr7	25042080	25046777	URS000075ED25_7955	0	+	lncRNA	RefSeq
chr7	25045632	25045773	snoRNA-pred6451	0	+	chr7	25044379	25046752	URS0000AAEF9A_7955	0	+	lncRNA	Ensembl,Ensembl/GENCODE
chr7	51825813	51825968	snoRNA-pred6521	0	+	chr7	51825556	51826238	URS0000AA874E_7955	0	+	lncRNA	Ensembl,Ensembl/GENCODE
chr8	16612068	16612275	snoRNA-pred6564	0	-	chr8	16609672	16613442	URS0000A7CB65_7955	0	-	lncRNA	Ensembl,Ensembl/GENCODE
