## Supplementary Table 2 for "The zebrafish (*Danio rerio*) snoRNAome"

### Sheet: Sheet1
	PRJNA1127032	PRJNA347637M
tRNA	0	20.7
snoRNA	28.85	13.8
protein_coding	35.35	22.28
processed_transcript	15.78	4.85
pre_miRNA	0	3.11
piRNA	0	3.14
other	3.25	2.03
ncRNA	9.57	13.82
miRNA	2.49	13.18
pseudogene	0	0
lincRNA	3.46	3.09
snRNA	1.25	0
