## Supplementary Table 3 for "The zebrafish (*Danio rerio*) snoRNAome"

### Sheet: new-67-snorna
chrom	source	feature	start	end	score	strand	frame	attribute	type
2	Predicted	gene	30177370	30177606	.	+	.	gene_id "snoRNA-pred1173"; gene_biotype "snoRNA";	SNORA
2	Predicted	gene	57157714	57157877	.	+	.	gene_id "snoRNA-pred1220"; gene_biotype "snoRNA";	SNORD
2	Predicted	gene	57165737	57165877	.	+	.	gene_id "snoRNA-pred1224"; gene_biotype "snoRNA";	SNORD
2	Predicted	gene	8657377	8657555	.	+	.	gene_id "snoRNA-pred1107"; gene_biotype "snoRNA";	SNORA
3	Predicted	gene	54556333	54556431	.	+	.	gene_id "snoRNA-pred2130"; gene_biotype "snoRNA";	SNORD
3	Predicted	gene	54558543	54558684	.	+	.	gene_id "snoRNA-pred2132"; gene_biotype "snoRNA";	SNORD
3	Predicted	gene	54561166	54561448	.	+	.	gene_id "snoRNA-pred2133"; gene_biotype "snoRNA";	SNORD
4	Predicted	gene	28693255	28693504	.	+	.	gene_id "snoRNA-pred2226"; gene_biotype "snoRNA";	SNORA
4	Predicted	gene	77660746	77660857	.	+	.	gene_id "snoRNA-pred5974"; gene_biotype "snoRNA";	SNORD
5	Predicted	gene	61352613	61352789	.	+	.	gene_id "snoRNA-pred6247"; gene_biotype "snoRNA";	SNORA
5	Predicted	gene	61353984	61354249	.	+	.	gene_id "snoRNA-pred6248"; gene_biotype "snoRNA";	SNORA
5	Predicted	gene	9440230	9440354	.	+	.	gene_id "snoRNA-pred5999"; gene_biotype "snoRNA";	SNORD
6	Predicted	gene	13204817	13205099	.	-	.	gene_id "snoRNA-pred6292"; gene_biotype "snoRNA";	SNORD
6	Predicted	gene	364200	364318	.	-	.	gene_id "snoRNA-pred6260"; gene_biotype "snoRNA";	SNORD
6	Predicted	gene	60061738	60061990	.	+	.	gene_id "snoRNA-pred6390"; gene_biotype "snoRNA";	SNORA
6	Predicted	gene	7757797	7757951	.	-	.	gene_id "snoRNA-pred6278"; gene_biotype "snoRNA";	SNORA
7	Predicted	gene	25042422	25042573	.	+	.	gene_id "snoRNA-pred6447"; gene_biotype "snoRNA";	SNORD
7	Predicted	gene	25045632	25045773	.	+	.	gene_id "snoRNA-pred6451"; gene_biotype "snoRNA";	SNORD
7	Predicted	gene	26515396	26515579	.	-	.	gene_id "snoRNA-pred6481"; gene_biotype "snoRNA";	SNORA
7	Predicted	gene	26515830	26516089	.	-	.	gene_id "snoRNA-pred6482"; gene_biotype "snoRNA";	SNORA
7	Predicted	gene	27043921	27044156	.	+	.	gene_id "snoRNA-pred6484"; gene_biotype "snoRNA";	SNORA
7	Predicted	gene	51825813	51825968	.	+	.	gene_id "snoRNA-pred6521"; gene_biotype "snoRNA";	SNORA
8	Predicted	gene	16612068	16612275	.	-	.	gene_id "snoRNA-pred6564"; gene_biotype "snoRNA";	SNORD
9	Predicted	gene	18909282	18909446	.	-	.	gene_id "snoRNA-pred6714"; gene_biotype "snoRNA";	SNORD
10	Predicted	gene	9610065	9610254	.	+	.	gene_id "snoRNA-pred130"; gene_biotype "snoRNA";	SNORD
10	Predicted	gene	9642424	9642665	.	+	.	gene_id "snoRNA-pred131"; gene_biotype "snoRNA";	SNORD
10	Predicted	gene	9643033	9643285	.	+	.	gene_id "snoRNA-pred132"; gene_biotype "snoRNA";	SNORD
11	Predicted	gene	38545779	38545986	.	-	.	gene_id "snoRNA-pred312"; gene_biotype "snoRNA";	SNORA
12	Predicted	gene	17935593	17935844	.	+	.	gene_id "snoRNA-pred367"; gene_biotype "snoRNA";	SNORD
12	Predicted	gene	3955450	3955676	.	-	.	gene_id "snoRNA-pred333"; gene_biotype "snoRNA";	SNORA
15	Predicted	gene	425320	425581	.	-	.	gene_id "snoRNA-pred546"; gene_biotype "snoRNA";	SNORD
16	Predicted	gene	24898052	24898370	.	+	.	gene_id "snoRNA-pred749"; gene_biotype "snoRNA";	SNORA
16	Predicted	gene	29007256	29007494	.	+	.	gene_id "snoRNA-pred774"; gene_biotype "snoRNA";	SNORA
19	Predicted	gene	12037674	12037894	.	-	.	gene_id "snoRNA-pred1015"; gene_biotype "snoRNA";	SNORA
19	Predicted	gene	16027816	16028012	.	-	.	gene_id "snoRNA-pred1017"; gene_biotype "snoRNA";	SNORA
19	Predicted	gene	17354028	17354171	.	+	.	gene_id "snoRNA-pred1020"; gene_biotype "snoRNA";	SNORA
19	Predicted	gene	18622123	18622406	.	-	.	gene_id "snoRNA-pred1024"; gene_biotype "snoRNA";	SNORA
19	Predicted	gene	41000226	41000475	.	+	.	gene_id "snoRNA-pred1052"; gene_biotype "snoRNA";	SNORD
20	Predicted	gene	10546307	10546580	.	+	.	gene_id "snoRNA-pred1248"; gene_biotype "snoRNA";	SNORA
20	Predicted	gene	16427785	16428076	.	+	.	gene_id "snoRNA-pred1255"; gene_biotype "snoRNA";	SNORA
20	Predicted	gene	2735176	2735472	.	+	.	gene_id "snoRNA-pred1236"; gene_biotype "snoRNA";	SNORD
20	Predicted	gene	2736825	2736933	.	+	.	gene_id "snoRNA-pred1237"; gene_biotype "snoRNA";	SNORD
20	Predicted	gene	38624256	38624508	.	+	.	gene_id "snoRNA-pred1292"; gene_biotype "snoRNA";	SNORA
23	Predicted	gene	1096952	1097127	.	+	.	gene_id "snoRNA-pred1754"; gene_biotype "snoRNA";	SNORA
23	Predicted	gene	12904585	12904813	.	-	.	gene_id "snoRNA-pred1786"; gene_biotype "snoRNA";	SNORA
23	Predicted	gene	2433234	2433440	.	+	.	gene_id "snoRNA-pred1756"; gene_biotype "snoRNA";	SNORA
23	Predicted	gene	44620728	44620945	.	+	.	gene_id "snoRNA-pred1846"; gene_biotype "snoRNA";	SNORA
24	Predicted	gene	12839600	12839759	.	+	.	gene_id "snoRNA-pred1865"; gene_biotype "snoRNA";	SNORA
24	Predicted	gene	16984239	16984449	.	+	.	gene_id "snoRNA-pred1870"; gene_biotype "snoRNA";	SNORA
24	Predicted	gene	21624840	21625012	.	+	.	gene_id "snoRNA-pred1879"; gene_biotype "snoRNA";	SNORA
24	Predicted	gene	23746462	23746762	.	+	.	gene_id "snoRNA-pred1884"; gene_biotype "snoRNA";	SNORD
Un_KN149795v1	Predicted	gene	21071	21280	.	-	.	gene_id "snoRNA-pred7060"; gene_biotype "snoRNA";	SNORA
Un_KN150173v1	Predicted	gene	14456	14715	.	-	.	gene_id "snoRNA-pred7137"; gene_biotype "snoRNA";	SNORD
Un_KN150173v1	Predicted	gene	15911	16025	.	-	.	gene_id "snoRNA-pred7139"; gene_biotype "snoRNA";	SNORD
Un_KN150487v1	Predicted	gene	16728	16846	.	+	.	gene_id "snoRNA-pred7191"; gene_biotype "snoRNA";	SNORD
10	RNAcentral	gene	29851381	29851551	.	+	.	gene_id "URS0000720EBF_7955"; gene_biotype "snoRNA";	SNORD
11	RNAcentral	gene	5481750	5481895	.	+	.	gene_id "URS0000699CE0_7955"; gene_biotype "snoRNA";	SNORA
19	RNAcentral	gene	17373537	17373809	.	+	.	gene_id "URS0000A9ABA4_7955"; gene_biotype "snoRNA";	SNORA
19	RNAcentral	gene	18841970	18842131	.	-	.	gene_id "URS0000633157_7955"; gene_biotype "snoRNA";	SNORA
19	RNAcentral	gene	27465516	27465658	.	-	.	gene_id "URS0000A8D1B3_7955"; gene_biotype "snoRNA";	SNORD
20	RNAcentral	gene	10489599	10489898	.	+	.	gene_id "URS00007118C7_7955"; gene_biotype "snoRNA";	SNORA
21	RNAcentral	gene	37072942	37073100	.	-	.	gene_id "URS000071F08F_7955"; gene_biotype "snoRNA"; gene_id "URS0001BC071F_7955"; gene_biotype "snoRNA";	SNORA
4	RNAcentral	gene	396638	396852	.	+	.	gene_id "URS00006CF6E8_7955"; gene_biotype "snoRNA";	SNORA
5	RNAcentral	gene	1955241	1955410	.	-	.	gene_id "URS0000A8C893_7955"; gene_biotype "snoRNA";	SNORA
5	RNAcentral	gene	1956098	1956267	.	-	.	gene_id "URS0000A845D6_7955"; gene_biotype "snoRNA";	SNORA
7	RNAcentral	gene	59157550	59157772	.	-	.	gene_id "URS000065E3E4_7955"; gene_biotype "snoRNA"; gene_id "URS0001BC6FD4_7955"; gene_biotype "snoRNA";	SNORA
8	RNAcentral	gene	43688979	43689131	.	-	.	gene_id "URS000065C35A_7955"; gene_biotype "snoRNA";	SNORA
